# The genomic basis of mood instability: identification of 46 loci in 363,705 UK Biobank participants, genetic correlation with psychiatric disorders, and association with gene expression and function

**DOI:** 10.1101/549931

**Authors:** Joey Ward, Elizabeth M. Tunbridge, Cynthia Sandor, Laura M. Lyall, Amy Ferguson, Rona J. Strawbridge, Donald M. Lyall, Breda Cullen, Nicholas Graham, Keira J.A. Johnston, Caleb Webber, Valentina Escott-Price, Michael O’Donovan, Jill P. Pell, Mark E.S. Bailey, Paul J. Harrison, Daniel J. Smith

**Affiliations:** Institute of Health and Wellbeing, University of Glasgow, Glasgow, UK; Department of Psychiatry, University of Oxford, UK; Oxford Health NHS Foundation Trust, Cardiff University, Cardiff, UK; UK Dementia Research Institute, Cardiff University, Cardiff, UK; Department of Medicine Solna, Karolinska Institute, Stockholm, Sweden; Department of Physiology, Anatomy and Genetics, Oxford, UK; University of Cardiff, Cardiff, UK; School of Life Sciences, College of Medical, Veterinary and Life Sciences, University of Glasgow, Glasgow, UK

## Abstract

Genome-wide association studies (GWAS) of psychiatric phenotypes have tended to focus on categorical diagnoses, but to understand the biology of mental illness it may be more useful to study traits which cut across traditional boundaries. Here we report the results of a GWAS of mood instability as a trait in a large population cohort (UK Biobank, n = 363,705). We also assess the clinical and biological relevance of the findings, including whether genetic associations show enrichment for nervous system pathways. Forty six unique loci associated with mood instability were identified with a SNP heritability estimate of 9%. Linkage Disequilibrium Score Regression (LDSR) analyses identified genetic correlations with Major Depressive Disorder (MDD), Bipolar Disorder (BD), Schizophrenia, anxiety and Post Traumatic Stress Disorder (PTSD). Gene-level and gene set analyses identified 244 significant genes and 6 enriched gene sets. Tissue expression analysis of the SNP-level data found enrichment in multiple brain regions, and eQTL analyses highlighted an inversion on chromosome 17 plus two brain-specific eQTLs. Additionally, we used a Phenotype Linkage Network (PLN) analysis and community analysis to assess for enrichment of nervous system gene sets using mouse orthologue databases. The PLN analysis found enrichment in nervous system PLNs for a community containing serotonin and melatonin receptors. In summary, this work has identified novel loci, tissues and gene sets contributing to mood instability. These findings may be relevant for the identification of novel trans-diagnostic drug targets and could help to inform future precision medicine innovations in mental health.
