## Supplementary material for "The genomic basis of mood instability: identification of 46 loci in 363,705 UK Biobank participants, genetic correlation with psychiatric disorders, and association with gene expression and function": Table 1

### Sheet: Table 1
Trait	rg	S.E.	Z	p	q
MDD	0.74	0.03	26.7	1.70*10-157	8.50*10-157
Anxiety	0.64	0.14	4.7	3.23*10-6	8.08*10-6
PTSD	0.32	0.13	2.5	1.12*10-2	1.23*10-2
Schizophrenia	0.14	0.03	4.4	9.57*10-6	1.60*10-5
Bipolar Disorder	0.09	0.037	2.5	1.23*10-2	1.23*10-2
