## Supplementary material for "The genomic basis of mood instability: identification of 46 loci in 363,705 UK Biobank participants, genetic correlation with psychiatric disorders, and association with gene expression and function": Table S1

### Sheet: Table S1
Table S1
SNP	CHR	BP	A1	A2	BETA	S.E.	P	start_BP	stop_BP	INFO	Candidate Genes
rs2000228	1	72723863	T	C	-0.00714108	0.0012303	6.5e-09	72512988	73048522	0.999378	NEGR1
rs377073464	2	141087768	CAATAATAAT	C	0.00682733	0.00123632	3.3e-08	140932485	141266032	0.874834	LRP1B
2:144243977_CA_C	2	144243977	CA	C	0.00748993	0.00117567	1.9e-10	144057444	144364876	0.94497	ARHGAP15
rs12477961	2	199495674	A	G	0.00642357	0.00116291	3.3e-08	199317934	199653885	0.992179	PLCL1
rs9857592	3	16845144	T	A	-0.00724277	0.00126386	1e-08	16692878	17151126	0.993675	PLCL2
rs12486699	3	25125530	C	A	-0.00732334	0.00134154	4.8e-08	25065129	25351513	0.997409	RARB
rs73082357	3	49083566	G	A	0.0117235	0.00177739	4.2e-11	46946029	52052904	0.998936	QARS, LAMB2, BSN, AMIGO3, CCDC36,GPX1,RHOA,NICN1,DAG1,NDUFAF3
rs150221903	3	107295550	T	TATTG	-0.00819737	0.00125628	6.8e-11	107150826	107560269	0.982074
rs4082244	3	134729537	C	G	0.00674604	0.00120587	2.2e-08	134649207	134755990	0.988242	EPHB1
rs45510500	4	123179900	C	T	0.0137582	0.00249097	3.3e-08	122870537	123626249	1
4:139091457_CAT_C	4	139091457	CAT	C	0.00653976	0.00115875	1.7e-08	138733515	139175327	0.991974	SLC7A11
rs6882578	5	103745824	G	C	-0.00641244	0.00114455	2.1e-08	103670314	104119000	0.994581	RP11-6N13.1
rs6861117	5	109226417	A	G	0.0122465	0.00217544	1.8e-08	108664929	109233763	0.991969
rs58746316	5	147837672	A	T	-0.0066702	0.00116601	1.1e-08	147682118	147856522	0.990608	HTR4
rs9490443	6	98512158	A	G	-0.00985411	0.00173466	1.3e-08	98228178	98896216	0.994454	RP11-436d23.1
rs67447472	6	143062216	G	T	-0.0114171	0.00193765	3.8e-09	142677214	143083063	0.976377	HIVEP2
7:2060397_CT_C	7	2060397	CT	C	0.00774592	0.00138319	2.1e-08	1812267	2260034	0.952316
rs2483509	7	133341162	G	A	-0.00646194	0.00115098	2e-08	132821236	133803962	0.998421	EXOC4
rs7818437	8	10209623	T	C	-0.00996154	0.00136162	2.6e-13	8088230	11896335	0.979272
rs1962104	8	141635329	T	C	-0.00795086	0.00116167	7.7e-12	141537406	142031024	0.9812	PTK2
rs56116032	9	11453149	A	G	0.0090228	0.00137944	6.1e-11	10961747	11995517	0.995748
rs9775606	9	122663012	G	C	-0.00666083	0.00116693	1.1e-08	122624675	122676561	0.9968
rs999483	9	135301389	T	G	-0.00841434	0.00132146	1.9e-10	135298675	135301389	1
rs11599236	10	106454672	T	C	0.00729463	0.00117499	5.4e-10	106385271	106768514	0.981868	SORCS3
rs16932966	11	16382882	G	A	-0.0082946	0.00131783	3.1e-10	16049786	16779416	0.948284
rs2868996	11	47575370	A	T	-0.00914902	0.0012281	9.4e-14	46331362	51579831	0.97018	LRP4,NR1H3,RAPSN,NDUFS3,PTPMT1,KBTBD4,MTCH2,AC019330.1,AC133680.1
rs72995548	11	113138921	C	T	0.0136851	0.00231209	3.2e-09	112834877	113305505	1	NCAM1, DRD2
rs4309187	11	113412443	A	C	-0.00929018	0.00123608	5.7e-14	113267064	113451229	0.989387
rs61915924	12	16363975	A	C	0.00754778	0.00132861	1.3e-08	16313384	16423287	0.99714
rs28655666	12	122186317	G	A	0.00691806	0.00114882	1.7e-09	121925104	122315537	1
rs3843954	13	58548511	G	C	-0.00892582	0.00125945	1.4e-12	58318099	58710258	0.996	PCDH17,FARP1
rs3012850	13	58713360	C	G	-0.00929193	0.00135984	8.3e-12	58215142	59208681	0.966155	PCDH17,FARP1
rs61361413	13	66542715	C	G	-0.00941325	0.00162415	6.8e-09	66346805	66908302	0.992569
rs144511092	13	99101057	C	CATTTT	-0.00677149	0.00117957	9.4e-09	99090040	99262567	0.99358	STK24
14:71702336_GTA_G	14	71702336	GTA	G	-0.00739344	0.00126628	5.3e-09	71352456	72219146	0.967687
14:75225369_CAAATAAAT_C	14	75225369	CAAATAAAT	C	-0.00662359	0.00116377	1.3e-08	75056894	75672107	0.990349
rs8045174	16	5843110	C	T	-0.00851266	0.00139363	1e-09	5785432	5854206	0.990689
rs1559422	16	71359660	T	C	-0.00686237	0.0012409	3.2e-08	71016597	71986073	0.982449	CALB2
rs1050863	16	87440895	G	A	0.00812686	0.00116141	2.6e-12	87270478	87610218	0.990051
rs2950706	17	44343004	C	T	-0.013745	0.00150495	6.6e-20	43399058	44874453	0.910451	CRHR1, MAPT, WNT3
rs4799949	18	35155910	C	T	0.00752107	0.00121724	6.5e-10	35086406	35408205	0.996973	CELF4
rs766498304	18	50871256	G	GA	-0.00876122	0.0014129	5.6e-10	50358109	51055069	0.801128	DCC
rs56403421	18	52765283	A	C	-0.00812276	0.00122315	3.1e-11	52717101	52834988	0.987206
rs613872	18	53210302	G	T	-0.0116835	0.00150937	9.9e-15	52835378	53725929	1	TCF4
rs6103271	20	42015848	A	G	0.00883345	0.00152175	6.4e-09	41862171	42177113	0.984644
rs765051254	22	41461514	C	CA	-0.0092652	0.00142036	6.9e-11	40937725	42234937	0.894337	RANGAP1
