## Supplementary material for "The genomic basis of mood instability: identification of 46 loci in 363,705 UK Biobank participants, genetic correlation with psychiatric disorders, and association with gene expression and function": Table S2

### Sheet: Table S2
Table S2
SNP	CHR	BP	A1	A2	A1FREQ	INFO	BETA	S.E.	CHISQ	p
rs7829975	8	8548117	A	T	0.51561	0.990956	0.00488176	0.00168407	8.40291	0.0037
rs10959826	9	11459410	G	A	0.778715	0.994895	0.00653582	0.00202614	10.4055	0.0013
14:75268920_CA_C	14	75268920	C	CA	0.604936	0.983796	0.00413729	0.0017264	5.74312	0.017
rs8084280	18	50726749	T	A	0.509324	0.999699	0.0050695	0.00167731	9.13489	0.0025
