## Supplementary material for "The genomic basis of mood instability: identification of 46 loci in 363,705 UK Biobank participants, genetic correlation with psychiatric disorders, and association with gene expression and function": Table S3

### Sheet: Table S3
Table S3
geneName	strand	txStart	txEnd
PTGER3	-	71318035	71513491
ZRANB2-AS1	+	71512188	71532865
ZRANB2	-	71528973	71546972
MIR186	-	71533313	71533399
ZRANB2-AS2	+	71547006	71703406
NEGR1	-	71868624	72748277
NEGR1-IT1	-	72259914	72302695
LINC01360	+	73771852	73773255
LRP1B	-	140988995	142889270
MIR7157	-	141344194	141344254
KYNU	+	143635194	143747106
ARHGAP15	+	143886898	144525921
LOC101928386	+	144694633	144721722
GTDC1	-	144703580	144969146
ZEB2	-	145141941	145277958
ZEB2-AS1	+	145277180	145278465
LINC01412	+	145279434	145337001
LOC105373656	-	145281116	145282011
COQ10B	+	198318146	198340033
HSPD1	-	198351307	198364640
SNORA105A	-	198351511	198351627
SNORA105B	-	198351511	198351627
HSPE1	+	198364720	198368187
HSPE1-MOB4	+	198364720	198418423
MOB4	+	198380294	198418423
RFTN2	-	198435526	198540584
MARS2	+	198570027	198573114
BOLL	-	198591602	198649734
PLCL1	+	198669425	199014608
LINC01923	-	199164086	199239821
SATB2	-	200134222	200322819
SATB2-AS1	+	200332820	200337481
LINC01877	+	200472790	200523855
FTCDNL1	-	200625258	200715896
ANKRD28	-	15708743	15798058
MIR3134	-	15738804	15738878
MIR563	+	15915277	15915356
GALNT15	+	16215828	16273499
DPH3	-	16298567	16306496
OXNAD1	+	16306666	16347594
RFTN1	-	16357351	16555222
LINC00690	+	16577824	16582880
DAZL	-	16628300	16646297
PLCL2	+	16926451	17132098
MIR3714	+	16974687	16974752
TBC1D5	-	17198653	17741512
LOC105376975	+	17784435	17787154
LOC339862	+	18004063	18310410
LINC00691	-	24141464	24144738
THRB	-	24158644	24536313
LOC101927854	+	24192814	24231447
THRB-AS1	+	24535577	24541502
MIR4792	-	24562852	24562926
RARB	+	24870813	25639422
LOC105376997	-	25424595	25426418
TOP2B	-	25639395	25705863
MIR4442	-	25706363	25706430
NGLY1	-	25760434	25824989
OXSM	+	25831562	25836025
LINC00692	-	25900022	25915186
LZTFL1	-	45864809	45957216
FYCO1	-	45959390	46037316
CXCR6	+	45984972	45989845
XCR1	-	46062290	46068979
CCR1	-	46243199	46249832
CCR3	+	46283871	46308197
CCR2	+	46395234	46400868
LOC102724297	-	46406150	46448550
CCR5	+	46411632	46417697
CCRL2	+	46448720	46451014
LTF	-	46477495	46505161
RTP3	+	46539484	46542439
LRRC2	-	46556877	46608040
LRRC2-AS1	+	46598887	46601178
TDGF1	+	46616044	46623952
LOC100132146	+	46653924	46668033
ALS2CL	-	46710484	46735146
TMIE	+	46742822	46752413
PRSS50	-	46753605	46759373
PRSS46	-	46761072	46777921
PRSS45	-	46783580	46786245
PRSS42	-	46871893	46875585
MYL3	-	46899356	46904973
PTH1R	+	46919235	46945289
CCDC12	-	46963219	47017991
NBEAL2	+	47021172	47051194
NRADDP	+	47053031	47054957
SETD2	-	47057897	47205467
KIF9-AS1	+	47205859	47285606
KIF9	-	47269515	47324337
SNORD13J	-	47292008	47292099
KLHL18	+	47324329	47388306
PTPN23	+	47422471	47454931
SCAP	-	47455174	47517449
ELP6	-	47537129	47555199
CSPG5	-	47603727	47620359
SMARCC1	-	47627377	47823405
SNORD146	-	47703054	47703184
DHX30	+	47844398	47858462
MIR1226	+	47891044	47891119
MAP4	-	47892179	48130769
CDC25A	-	48198667	48229801
MIR4443	+	48238053	48238106
CAMP	+	48264836	48266981
ZNF589	+	48282595	48312479
FCF1P2	-	48331768	48333168
NME6	-	48333806	48342901
SPINK8	-	48348335	48369831
MIR2115	-	48357849	48357949
FBXW12	+	48413708	48436190
PLXNB1	-	48445260	48470872
CCDC51	-	48473579	48481529
TMA7	+	48481647	48485616
ATRIP	+	48488113	48507054
TREX1	+	48506918	48509044
SHISA5	-	48509196	48514742
PFKFB4	-	48555116	48594356
MIR6823	-	48587393	48587454
UCN2	-	48599150	48601201
COL7A1	-	48601505	48632593
MIR711	-	48616334	48616410
UQCRC1	-	48636431	48647098
SNORA94	-	48642352	48642583
TMEM89	-	48658274	48659189
SLC26A6	-	48663155	48671279
MIR6824	-	48671068	48671131
CELSR3	-	48673895	48700348
MIR4793	-	48681626	48681713
CELSR3-AS1	+	48701200	48706603
NCKIPSD	-	48711271	48723366
IP6K2	-	48725435	48754711
PRKAR2A	-	48784011	48885283
PRKAR2A-AS1	+	48885369	48889415
SLC25A20	-	48894355	48936426
ARIH2OS	-	48955220	48956818
ARIH2	+	48956252	48966107
P4HTM	+	49027340	49044581
WDR6	+	49044494	49053386
DALRD3	-	49052920	49056041
MIR425	-	49057580	49057667
NDUFAF3	+	49057907	49060926
MIR191	-	49058050	49058142
IMPDH2	-	49061761	49066875
QRICH1	-	49067139	49131065
QARS	-	49133364	49142562
MIR6890	-	49137286	49137347
USP19	-	49145478	49158371
LAMB2	-	49158546	49170599
LAMB2P1	-	49190291	49191834
CCDC71	-	49199967	49203785
KLHDC8B	+	49209017	49213919
C3orf84	-	49215068	49229291
CCDC36	+	49235860	49295537
C3orf62	-	49306029	49314508
MIR4271	+	49311552	49311619
USP4	-	49314576	49377536
GPX1	-	49394603	49396033
RHOA	-	49396568	49449530
TCTA	+	49449638	49453909
AMT	-	49454210	49460111
NICN1	-	49459765	49466757
DAG1	+	49506135	49573051
BSN-AS2	-	49586738	49591799
BSN	+	49591921	49708982
APEH	+	49711434	49720934
MST1	-	49721379	49726196
RNF123	+	49726931	49758962
AMIGO3	-	49754266	49757238
GMPPB	-	49758908	49761407
IP6K1	-	49761727	49823627
CDHR4	-	49828166	49837268
FAM212A	+	49840686	49842463
UBA7	-	49842637	49851391
MIR5193	-	49843569	49843678
TRAIP	-	49866027	49893992
CAMKV	-	49895413	49907655
MST1R	-	49924435	49941070
MON1A	-	49946301	49967445
RBM6	+	49977476	50114685
RBM5	+	50126340	50156397
RBM5-AS1	-	50137035	50138421
SEMA3F-AS1	-	50153454	50193518
SEMA3F	+	50192477	50226508
MIR566	+	50210758	50210852
GNAT1	+	50229042	50235129
SLC38A3	+	50242678	50258411
GNAI2	+	50264119	50296786
MIR5787	+	50264867	50264922
SEMA3B-AS1	-	50304072	50304803
SEMA3B	+	50304989	50314602
MIR6872	+	50310666	50310728
LSMEM2	+	50316457	50325545
IFRD2	-	50325162	50330026
HYAL3	-	50330258	50336293
NAT6	-	50333832	50336320
HYAL1	-	50337319	50341032
HYAL2	-	50355220	50360281
TUSC2	-	50362339	50365669
RASSF1	-	50367216	50374895
RASSF1-AS1	+	50374941	50375727
ZMYND10	-	50378536	50383177
NPRL2	-	50384918	50388486
CYB561D2	+	50388125	50391496
TMEM115	-	50392179	50396939
CACNA2D2	-	50400043	50541028
C3orf18	-	50595455	50605223
HEMK1	+	50606582	50622421
CISH	-	50643884	50649262
MAPKAPK3	+	50649292	50686728
MIR4787	+	50712510	50712594
DOCK3	+	50712671	51421629
MANF	+	51422667	51426828
RBM15B	+	51428698	51435336
DCAF1	-	51433297	51534018
RAD54L2	+	51572698	51702676
TEX264	+	51705190	51738339
GRM2	+	51741048	51752625
IQCF6	-	51812576	51813203
IQCF4	+	51851618	51852355
IQCF3	+	51860898	51864874
IQCF2	+	51895644	51897440
IQCF5-AS1	+	51907611	51909783
IQCF5	-	51907736	51909600
IQCF1	-	51928891	51937386
RRP9	-	51967441	51975957
PARP3	+	51976320	51982883
GPR62	+	51989329	51991520
PCBP4	-	51991469	51996908
ABHD14B	-	52002525	52008646
ABHD14A	+	52009041	52015216
ABHD14A-ACY1	+	52009041	52023218
ACY1	+	52017299	52023218
RPL29	-	52027643	52029958
DUSP7	-	52082936	52090461
LINC00696	-	52096109	52099128
POC1A	-	52109248	52188706
ALAS1	+	52232098	52248343
TLR9	-	52255095	52260179
TWF2	-	52262625	52273183
LOC101929054	+	52273253	52275113
PPM1M	+	52279808	52284615
WDR82	-	52288437	52312659
MIRLET7G	-	52302293	52302377
