## Supplementary material for "The genomic basis of mood instability: identification of 46 loci in 363,705 UK Biobank participants, genetic correlation with psychiatric disorders, and association with gene expression and function": Table S4

### Sheet: Table S4
Table S4
Gene Set	N genes	Beta	Beta STD	S.E.	p	pbon
go astrocyte differentiation	38	0.85	0.04	0.16	2.57*10-8	0.0003
nikolsky breast cancer 16q24 amplicon	53	1.18	0.06	0.22	3.63*10-8	0.0004
go neurogenesis	1346	0.14	0.04	0.03	1.87*10-7	0.002
go neuron differentiation	835	0.16	0.03	0.03	2.07*10-6	0.02
go glial cell differentiation	133	0.38	0.03	0.08	3.03*10-6	0.03
go prepulse inhibition	12	1.43	0.04	0.32	4.21*10-6	0.04
