## Supplementary material for "The genomic basis of mood instability: identification of 46 loci in 363,705 UK Biobank participants, genetic correlation with psychiatric disorders, and association with gene expression and function": Table S5

### Sheet: Table S5
Table S5
SNP	Implicated gene(s)	Evidence of potential isoform specificity?a	Expression in brainb
rs73082357	IP6K2	Yes	Present. Particularly prominent in cerebellum
rs6889822	SPINK9	No	Enriched in brain vs. periphery
	RP11-373N22.3	Yes	Present at similar levels to periphery.
rs763646	EXOC4	Yes	Present at similar levels to periphery.
rs1962104	PTK2	Yes	Present at similar levels to periphery.
rs7818437	RP11-981G7.1	No	Enriched in brain vs. periphery. Particularly prominent in cerebellum.
rs2898260	XKR6	No	Generally present at slightly lower levels than periphery but prominent in cerebellum.
	TDH	Yes	Present at similar levels to periphery.
	PINX1	Yes	Generally present at slightly lower levels than periphery but prominent in cerebellum.
	SOX7	Yes	Present, but at lower levels than periphery.
	FAM167A	No	Enriched in brain vs. periphery
rs4398922	FAM86B3P	Yes	Generally present at slightly lower levels than periphery but prominent in cerebellum.
	FAM85B	No	Present at similar levels to periphery.
	ALG1L13P	No	Generally present at slightly lower levels than periphery but prominent in cerebellum.
rs11039182c	SLC39A13	Yes	Generally present at slightly lower levels than periphery but prominent in cerebellum.
	FNBP4	No	Generally present at slightly lower levels than periphery but prominent in cerebellum.
rs669915c	LRRC37A4P	Yes	Present. Particularly prominent in cerebellum
	DND1P1	Yes	Generally present at slightly lower levels than periphery but prominent in cerebellum.
	CRHR1-IT1	Yes	Present. Particularly prominent in cerebellum
	RP11-707O23.5	No	Enriched in brain vs. periphery
	RP11-798G7.4	No	No information in GTEx
	RP11-798G7.5	No	Generally present at slightly lower levels than periphery but prominent in cerebellum.
	RP11-707O23.5	No	Enriched in brain vs. periphery
	RPS26P8	No	Present, but at lower levels than periphery.
	CRHR1	Yes	Enriched in brain vs. periphery. Particularly prominent in cerebellum
	MAPT	Yes	Enriched in brain vs. periphery
	MAPT-AS1	No	Enriched in brain vs. periphery
	PLEKHM1	Yes	Generally present at slightly lower levels than periphery but prominent in cerebellum.
	KANSL1	No	Generally present at slightly lower levels than periphery but prominent in cerebellum.
	ARHGAP27	No	Present, but at lower levels than periphery.
	RP11-798G7.6	No	Generally present at slightly lower levels than periphery but prominent in cerebellum.
