## Supplementary material for "The genomic basis of mood instability: identification of 46 loci in 363,705 UK Biobank participants, genetic correlation with psychiatric disorders, and association with gene expression and function": Table S6

### Sheet: Table S6
Table S6
SNP	Feature	Type	beta	Discovery p value	FDR p value	Bonferroni corrected p value	CMC Replication p value	Coordinates	Symbol	EnsemblID	Class	WhichTx	NumTxGene	snpChr	snpPos	Ref	Counted	numImp
rs73082357:49083566:G:A	chr3:48732258-48732522(*)	Junction	-0.4389	3.774e-06	0.0008722	1	N/A	chr3:48732258-48732522(*)	IP6K2	ENSG00000068745	InEns	["ENST00000416707","ENST00000412795","ENST00000436134"]	28			G	A	3
rs73082357:49083566:G:A	e222801	Exon	-0.2294	4.42e-06	0.0005525	1	N/A	chr3:48731605-48731673(-)	IP6K2	ENSG00000068745	InEns	["ENST00000455545"]	28			G	A	3
rs73082357:49083566:G:A	e222806	Exon	-0.2288	4.82e-06	0.0005966	1	N/A	chr3:48731608-48731673(-)	IP6K2	ENSG00000068745	InEns	["ENST00000412795"]	28			G	A	3
rs73082357:49083566:G:A	e222805	Exon	-0.2229	9.013e-06	0.001035	1	N/A	chr3:48732135-48732257(-)	IP6K2	ENSG00000068745	InEns	["ENST00000412795"]	28			G	A	3
rs73082357:49083566:G:A	e222815	Exon	-0.2452	9.363e-06	0.00107	1	N/A	chr3:48732204-48732257(-)	IP6K2	ENSG00000068745	InEns	["ENST00000436134"]	28			G	A	3
rs73082357:49083566:G:A	e222795	Exon	-0.2062	1.212e-05	0.001341	1	N/A	chr3:48731417-48731673(-)	IP6K2	ENSG00000068745	InEns	["ENST00000450045"]	28			G	A	3
rs73082357:49083566:G:A	er73944	ER	-0.1237	1.818e-05	0.001916	1	N/A	chr3:48730387-48732924(*)	IP6K2	ENSG00000068745	AltStartEnd	[]	28			G	A	3
rs73082357:49083566:G:A	e222792	Exon	-0.2002	2.193e-05	0.002244	1	N/A	chr3:48731386-48731673(-)	IP6K2	ENSG00000068745	InEns	["ENST00000413298"]	28			G	A	3
rs73082357:49083566:G:A	e222782	Exon	-0.2072	2.9e-05	0.002856	1	N/A	chr3:48732127-48732257(-)	IP6K2	ENSG00000068745	InEns	["ENST00000416707"]	28			G	A	3
rs73082357:49083566:G:A	e222786	Exon	-0.1304	3.613e-05	0.003449	1	N/A	chr3:48730954-48732854(-)	IP6K2	ENSG00000068745	InEns	["ENST00000431721"]	28			G	A	3
rs73082357:49083566:G:A	e222766	Exon	-0.1705	3.982e-05	0.003749	1	N/A	chr3:48730881-48731673(-)	IP6K2	ENSG00000068745	InEns	["ENST00000340879"]	28			G	A	3
rs73082357:49083566:G:A	e222770	Exon	-0.1704	4.105e-05	0.003848	1	N/A	chr3:48730886-48731673(-)	IP6K2	ENSG00000068745	InEns	["ENST00000432678"]	28			G	A	3
rs73082357:49083566:G:A	e222779	Exon	-0.1704	4.127e-05	0.003866	1	N/A	chr3:48730889-48731673(-)	IP6K2	ENSG00000068745	InEns	["ENST00000433104"]	28			G	A	3
rs73082357:49083566:G:A	e222783	Exon	-0.1714	4.261e-05	0.003972	1	N/A	chr3:48730921-48731673(-)	IP6K2	ENSG00000068745	InEns	["ENST00000416707"]	28			G	A	3
rs73082357:49083566:G:A	e222788	Exon	-0.1262	5.157e-05	0.004674	1	N/A	chr3:48731218-48732854(-)	IP6K2	ENSG00000068745	InEns	["ENST00000449610"]	28			G	A	3
rs73082357:49083566:G:A	chr3:48731674-48732522(*)	Junction	-0.2356	5.431e-05	0.00873	1	N/A	chr3:48731674-48732522(*)	IP6K2	ENSG00000068745	InEns	["ENST00000340879","ENST00000413298","ENST00000450045","ENST00000455545"]	28			G	A	3
rs73082357:49083566:G:A	e222798	Exon	-0.1172	9.319e-05	0.007701	1	N/A	chr3:48731484-48732851(-)	IP6K2	ENSG00000068745	InEns	["ENST00000446860"]	28			G	A	3
rs6889822:147846707:A:G	ENSG00000204909	Gene	0.09516	2.115e-06	0.0002012	1	8.99e-07	chr5:147700766-147719412(+)	SPINK9	ENSG00000204909	InEns	["ENST00000511717","ENST00000377906"]	2			A	G	3
rs6889822:147846707:A:G	TCONS_00538277	Transcript	0.04462	8.213e-06	0.00327	1	0.0037361	chr5:147703438-147704872(+)	RP11-373N22.3	ENSG00000247199	AltStartEnd	["ENST00000501695"]	1			A	G	3
rs6889822:147846707:A:G	e360799	Exon	0.1418	1.204e-05	0.001333	1	1.35e-07	chr5:147703242-147703431(+)	SPINK9	ENSG00000204909	InEns	["ENST00000511717"]	2			A	G	3
rs6889822:147846707:A:G	e360797	Exon	0.1693	1.817e-05	0.001908	1	4.3351e-06	chr5:147701843-147701891(+)		ENSG00000268126	InEns	["ENST00000597116"]	1			A	G	3
rs6889822:147846707:A:G	ENSG00000268126	Gene	0.08791	2.552e-05	0.001836	1	1.7118e-06	chr5:147698550-147701891(+)		ENSG00000268126	InEns	["ENST00000597116"]	1			A	G	3
rs6889822:147846707:A:G	e360798	Exon	0.1087	5.845e-05	0.005199	1	0.0056943	chr5:147700766-147700963(+)	SPINK9	ENSG00000204909	InEns	["ENST00000511717"]	2			A	G	3
rs763646:133343353:C:T	chr7:133246671-133314797(*)	Junction	0.3124	6.276e-06	0.001364	1	0.030361	chr7:133246671-133314797(*)	EXOC4	ENSG00000131558	AltStartEnd	[]	27			C	T	3
rs1962104:141635329:T:C	e558630	Exon	0.08514	2.429e-09	6.016e-07	0.1589	0.00070278	chr8:141993941-141994138(-)	PTK2	ENSG00000169398	InEns	["ENST00000523803"]	59			T	C	3
rs1962104:141635329:T:C	e558635	Exon	0.08574	9.469e-08	1.744e-05	1	0.0010295	chr8:141993941-141994093(-)	PTK2	ENSG00000169398	InEns	["ENST00000521907"]	59			T	C	3
rs1962104:141635329:T:C	e558273	Exon	0.06103	5.205e-06	0.0006386	1	2.2314e-06	chr8:141678368-141680363(-)	PTK2	ENSG00000169398	InEns	["ENST00000517712"]	59			T	C	3
rs1962104:141635329:T:C	chr8:141678524-141684396(*)	Junction	0.1236	6.988e-06	0.001499	1	9.5167e-09	chr8:141678524-141684396(*)	PTK2	ENSG00000169398	InEns	["ENST00000522684","ENST00000519654","ENST00000535192","ENST00000519465","ENST00000517887","ENST00000521059","ENST00000523539","ENST00000538769","ENST00000519419","ENST00000524202","ENST00000430260","ENST00000523805"]	59			T	C	3
rs1962104:141635329:T:C	er176119	ER	0.06112	2.979e-05	0.002943	1	4.0935e-07	chr8:141678368-141679382(*)	PTK2	ENSG00000169398	InEns	[]	59			T	C	3
rs1962104:141635329:T:C	er176120	ER	0.09963	4.807e-05	0.004443	1	8.7909e-06	chr8:141679456-141680431(*)	PTK2	ENSG00000169398	AltStartEnd	[]	59			T	C	3
rs7818437:10209623:T:C	ENSG00000261451	Gene	0.06508	1.376e-09	2.379e-07	0.008183	0.0041624	chr8:10291182-10295822(+)		ENSG00000261451	InEns	["ENST00000562242"]	1			T	C	2
rs7818437:10209623:T:C	e522810	Exon	0.06023	3.28e-08	6.616e-06	1	0.024594	chr8:10291182-10295822(+)		ENSG00000261451	InEns	["ENST00000562242"]	1			T	C	2
rs2898260:10939490:G:T	er164726	ER	0.1661	2.56e-07	4.252e-05	1	1.6528e-05	chr8:10968617-10969402(*)	XKR6	ENSG00000171044	AltStartEnd	[]	5			T	G	3
rs2898260:10939490:G:T	chr8:11219045-11219143(*)	Junction	-0.4055	3.5e-07	0.0001041	1	0.00088904	chr8:11219045-11219143(*)	TDH	ENSG00000154316	InEns	["ENST00000525246","ENST00000326605","ENST00000531764"]	5			T	G	3
rs2898260:10939490:G:T	e522948	Exon	0.1037	7.91e-07	0.0001191	1	0.001903	chr8:10690401-10690494(-)	PINX1	ENSG00000254093	InEns	["ENST00000520018"]	9			T	G	3
rs2898260:10939490:G:T	e522890	Exon	0.1038	7.91e-07	0.0001192	1	0.001941	chr8:10690402-10690494(-)	SOX7	ENSG00000171056	InEns	["ENST00000553390","ENST00000554914","ENST00000314787","ENST00000426190","ENST00000519088","ENST00000524114","ENST00000523559","ENST00000517607"]	2			T	G	3
rs2898260:10939490:G:T	chr8:10690495-10692175(*)	Junction	0.1237	4.13e-06	0.0009444	1	0.00016127	chr8:10690495-10692175(*)	SOX7	ENSG00000171056	InEns	["ENST00000553390","ENST00000554914","ENST00000314787","ENST00000426190","ENST00000519088","ENST00000524114","ENST00000523559"]	2			T	G	3
rs2898260:10939490:G:T	er164725	ER	0.08311	4.322e-06	0.0005407	1	0.002096	chr8:10964926-10968482(*)	XKR6	ENSG00000255310	AltStartEnd	[]	1			T	G	3
rs2898260:10939490:G:T	er164690	ER	0.1105	7.04e-06	0.0008325	1	0.0004343	chr8:10690402-10690494(*)	SOX7	ENSG00000254093	InEns	[]	9			T	G	3
rs2898260:10939490:G:T	ENSG00000154319	Gene	-0.06214	6.514e-05	0.004138	1	1.6773e-05	chr8:11278972-11332224(-)	FAM167A	ENSG00000154319	InEns	["ENST00000284486","ENST00000531564","ENST00000534308","ENST00000527445","ENST00000528897","ENST00000531804","ENST00000528111"]	7			T	G	3
rs4398922:8515365:C:G	e522393	Exon	-0.2987	1.493e-13	6.793e-11	9.765e-06	8.0166e-07	chr8:8088365-8088427(+)	FAM86B3P	ENSG00000173295	InEns	["ENST00000522601","ENST00000588728","ENST00000523992"]	8			G	C	3
rs4398922:8515365:C:G	ENSG00000173295	Gene	-0.09199	4.895e-12	1.203e-09	2.91e-05	6.2375e-08	chr8:8086117-8102387(+)	FAM86B3P	ENSG00000173295	InEns	["ENST00000522601","ENST00000588728","ENST00000523992","ENST00000591069","ENST00000590591","ENST00000310542","ENST00000588159","ENST00000587202"]	8			G	C	3
rs4398922:8515365:C:G	e522386	Exon	-0.2103	2.247e-11	7.654e-09	0.00147	8.7685e-05	chr8:8083918-8084136(-)	FAM85B	ENSG00000253893	InEns	["ENST00000519726"]	1			G	C	3
rs4398922:8515365:C:G	e522420	Exon	-0.1224	8.937e-11	2.786e-08	0.005845	0.00039082	chr8:8097891-8099954(+)	FAM86B3P	ENSG00000173295	InEns	["ENST00000310542"]	8			G	C	3
rs4398922:8515365:C:G	e522401	Exon	-0.1669	2.118e-10	6.234e-08	0.01386	3.1178e-07	chr8:8086122-8086319(+)	FAM86B3P	ENSG00000173295	InEns	["ENST00000588728"]	8			G	C	3
rs4398922:8515365:C:G	e522417	Exon	-0.2165	1.632e-09	4.158e-07	0.1067	0.009438	chr8:8101621-8101818(+)	FAM86B3P	ENSG00000173295	InEns	["ENST00000591069"]	8			G	C	3
rs4398922:8515365:C:G	e522399	Exon	-0.2107	2.073e-09	5.194e-07	0.1356	0.012814	chr8:8101621-8101844(+)	FAM86B3P	ENSG00000173295	InEns	["ENST00000522601"]	8			G	C	3
rs4398922:8515365:C:G	er164399	ER	-0.3054	4.082e-09	9.469e-07	0.1593	0.0010191	chr8:8098658-8099462(*)	FAM86B3P	ENSG00000253981	AltStartEnd	[]	4			G	C	3
rs4398922:8515365:C:G	e522424	Exon	-0.1727	4.562e-09	1.078e-06	0.2984	0.00050968	chr8:8099150-8099484(+)	FAM86B3P	ENSG00000173295	InEns	["ENST00000587202"]	8			G	C	3
rs4398922:8515365:C:G	chr8:8086320-8088364(*)	Junction	-0.4448	5.739e-09	2.451e-06	0.2605	0.0013135	chr8:8086320-8088364(*)	FAM86B3P	ENSG00000173295	InEns	["ENST00000588728"]	8			G	C	3
rs4398922:8515365:C:G	e522387	Exon	-0.2018	8.209e-09	1.854e-06	0.5369	0.0084762	chr8:8081348-8081409(-)	FAM85B	ENSG00000253893	InEns	["ENST00000519726"]	1			G	C	3
rs4398922:8515365:C:G	e522422	Exon	-0.1653	2.065e-08	4.326e-06	1	0.0010082	chr8:8098797-8099202(+)	FAM86B3P	ENSG00000173295	InEns	["ENST00000588159"]	8			G	C	3
rs4398922:8515365:C:G	e522406	Exon	-0.09361	2.884e-08	5.88e-06	1	0.0045567	chr8:8097149-8097552(+)	FAM86B3P	ENSG00000173295	InEns	["ENST00000588728"]	8			G	C	3
rs4398922:8515365:C:G	e522416	Exon	-0.2098	4.003e-08	7.938e-06	1	0.0036161	chr8:8099063-8099202(+)	FAM86B3P	ENSG00000173295	InEns	["ENST00000591069"]	8			G	C	3
rs4398922:8515365:C:G	e522421	Exon	-0.143	4.028e-08	7.983e-06	1	0.0067452	chr8:8101621-8102385(+)	FAM86B3P	ENSG00000173295	InEns	["ENST00000310542"]	8			G	C	3
rs4398922:8515365:C:G	er164400	ER	-0.2793	1.114e-07	1.991e-05	1	0.035112	chr8:8101621-8102254(*)	FAM86B3P	ENSG00000253981	AltStartEnd	[]	4			G	C	3
rs4398922:8515365:C:G	e522431	Exon	-0.1956	1.27e-07	2.278e-05	1	0.0043227	chr8:8097951-8098071(-)	ALG1L13P	ENSG00000253981	InEns	["ENST00000523017","ENST00000522393"]	4			G	C	3
rs4398922:8515365:C:G	e522407	Exon	-0.1674	2.231e-07	3.801e-05	1	4.1488e-06	chr8:8086127-8086222(+)	FAM86B3P	ENSG00000173295	InEns	["ENST00000523992"]	8			G	C	3
rs4398922:8515365:C:G	e522436	Exon	-0.1973	2.418e-07	4.089e-05	1	0.0057965	chr8:8097960-8098070(-)	ALG1L13P	ENSG00000253981	InEns	["ENST00000519320"]	4			G	C	3
rs4398922:8515365:C:G	e522396	Exon	-0.1648	2.42e-07	4.092e-05	1	5.1253e-05	chr8:8093338-8093471(+)	FAM86B3P	ENSG00000173295	InEns	["ENST00000522601","ENST00000588728"]	8			G	C	3
rs4398922:8515365:C:G	e522392	Exon	-0.1568	2.506e-07	4.225e-05	1	4.0787e-06	chr8:8086117-8086222(+)	FAM86B3P	ENSG00000173295	InEns	["ENST00000522601"]	8			G	C	3
rs4398922:8515365:C:G	e522411	Exon	-0.1647	3.102e-07	5.124e-05	1	5.7048e-05	chr8:8093338-8093469(+)	FAM86B3P	ENSG00000173295	InEns	["ENST00000523992"]	8			G	C	3
rs4398922:8515365:C:G	ENSG00000253893	Gene	-0.08719	4.472e-07	4.94e-05	1	0.017177	chr8:8025341-8084136(-)	FAM85B	ENSG00000253893	InEns	["ENST00000519726"]	1			G	C	3
rs4398922:8515365:C:G	e522394	Exon	-0.2053	1.058e-06	0.0001546	1	0.00032962	chr8:8090316-8090396(+)	FAM86B3P	ENSG00000173295	InEns	["ENST00000522601","ENST00000588728","ENST00000523992"]	8			G	C	3
rs4398922:8515365:C:G	e522435	Exon	-0.1845	1.67e-06	0.0002327	1	0.015746	chr8:8098818-8098933(-)	ALG1L13P	ENSG00000253981	InEns	["ENST00000519320"]	4			G	C	3
rs4398922:8515365:C:G	chr8:8093472-8094647(*)	Junction	-0.3634	2.343e-06	0.0005722	1	0.0028579	chr8:8093472-8094647(*)	FAM86B3P	ENSG00000173295	InEns	["ENST00000588728"]	8			G	C	3
rs4398922:8515365:C:G	chr8:8088428-8090315(*)	Junction	-0.4	3.637e-06	0.0008443	1	0.0093877	chr8:8088428-8090315(*)	FAM86B3P	ENSG00000173295	InEns	["ENST00000522601","ENST00000588728","ENST00000523992"]	8			G	C	3
rs4398922:8515365:C:G	e522445	Exon	-0.1605	6.579e-06	0.000785	1	0.00011181	chr8:8097746-8097873(-)	ALG1L13P	ENSG00000253981	InEns	["ENST00000522393"]	4			G	C	3
rs4398922:8515365:C:G	e522430	Exon	-0.1884	1.459e-05	0.001576	1	0.012315	chr8:8098844-8098922(-)	ALG1L13P	ENSG00000253981	InEns	["ENST00000523017","ENST00000522393"]	4			G	C	3
rs4398922:8515365:C:G	e522437	Exon	-0.1574	5.277e-05	0.004766	1	0.00031957	chr8:8097728-8097835(-)	ALG1L13P	ENSG00000253981	InEns	["ENST00000519320"]	4			G	C	3
rs4398922:8515365:C:G	e522388	Exon	-0.1349	7.522e-05	0.006433	1	0.015479	chr8:8077566-8077704(-)	FAM85B	ENSG00000253893	InEns	["ENST00000519726"]	1			G	C	3
rs4398922:8515365:C:G	er164391	ER	0.1952	0.0001189	0.009589	1	0.037654	chr8:8095751-8095863(*)	FAM86B3P	ENSG00000253981	AltStartEnd	[]	4			G	C	3
rs2729940:11382367:G:A	ENSG00000255098	Gene	0.1277	3.005e-06	0.0002758	1	2.9594e-05	chr8:11870545-11873043(-)		ENSG00000255098	InEns	["ENST00000527396"]	1			G	A	3
rs2729940:11382367:G:A	er164894	ER	0.3	4.508e-06	0.0005614	1	0.00012263	chr8:11872785-11875054(*)		ENSG00000255098	AltStartEnd	[]	1			G	A	3
rs2729940:11382367:G:A	er164886	ER	0.234	5.185e-06	0.0006354	1	3.9242e-07	chr8:11863372-11864269(*)		NA	Novel	[]	0			G	A	3
rs2729940:11382367:G:A	e523586	Exon	0.1188	2.809e-05	0.002779	1	0.00071098	chr8:11872340-11872575(-)		ENSG00000255098	InEns	["ENST00000527396"]	1			G	A	3
rs2729940:11382367:G:A	TCONS_00646265	Transcript	0.1449	2.889e-05	0.009502	1	0.00080586	chr8:11860909-11861591(-)	RP11-481A20.10	ENSG00000254507	InEns	["ENST00000602581"]	2			G	A	3
rs2729940:11382367:G:A	e523583	Exon	0.1101	4.784e-05	0.004384	1	4.2168e-06	chr8:11860909-11861591(-)		ENSG00000254507	InEns	["ENST00000602581"]	2			G	A	3
rs2729940:11382367:G:A	chr8:11872582-11872970(*)	Junction	-0.329	5.177e-05	0.008385	1	0.0017721	chr8:11872582-11872970(*)	NA	ENSG00000255098	AltStartEnd	[]	1			G	A	3
rs2729940:11382367:G:A	er164726	ER	0.1201	5.802e-05	0.005221	1	0.010385	chr8:10968617-10969402(*)	XKR6	ENSG00000171044	AltStartEnd	[]	5			G	A	3
rs2729940:11382367:G:A	er164882	ER	0.1642	0.0001069	0.00877	1	1.5005e-09	chr8:11859938-11863296(*)		ENSG00000254507	AltStartEnd	[]	2			G	A	3
rs2729940:11382367:G:A	er164755	ER	0.138	0.0001181	0.009536	1	0.016304	chr8:11203483-11204149(*)	TDH	ENSG00000255020	AltStartEnd	[]	1			G	A	3
rs2729940:11382367:G:A	ENSG00000255020	Gene	0.07029	0.0001287	0.007411	1	0.017015	chr8:11203257-11205011(-)		ENSG00000255020	InEns	["ENST00000525867"]	1			G	A	3
rs2729940:11382367:G:A	ENSG00000254507	Gene	0.1024	0.0001356	0.007744	1	2.1735e-06	chr8:11860909-11861591(-)		ENSG00000254507	InEns	["ENST00000602581","ENST00000532329"]	2			G	A	3
rs11039182:47346723:T:C	chr11:47434019-47435147(*)	Junction	-0.6338	9.64e-14	8.2e-11	4.375e-06	4.62e-12	chr11:47434019-47435147(*)	SLC39A13	ENSG00000165915	InEns	["ENST00000531419","ENST00000531865"]	13			T	C	3
rs11039182:47346723:T:C	er219046	ER	-0.3765	6.65e-10	1.75e-07	0.02594	1.23e-07	chr11:47434073-47434254(*)	SLC39A13	ENSG00000165915	Novel	[]	13			T	C	3
rs11039182:47346723:T:C	er219120	ER	0.3591	2.68e-07	4.433e-05	1	5.85e-07	chr11:47626773-47628326(*)		NA	Novel	[]	0			T	C	3
rs11039182:47346723:T:C	er219127	ER	0.3705	3.113e-06	0.0004036	1	5.48e-07	chr11:47628412-47629025(*)		NA	Novel	[]	0			T	C	3
rs11039182:47346723:T:C	er219119	ER	0.3265	1.638e-05	0.001749	1	4.9462e-06	chr11:47625941-47626529(*)	C1QTNF4	NA	Novel	[]	0			T	C	3
rs11039182:47346723:T:C	er219132	ER	0.3412	2.463e-05	0.002495	1	9.9027e-05	chr11:47629101-47629354(*)		NA	Novel	[]	0			T	C	3
rs11039182:47346723:T:C	er219134	ER	0.3249	3.336e-05	0.003246	1	4.5187e-05	chr11:47629374-47629622(*)		NA	Novel	[]	0			T	C	3
rs11039182:47346723:T:C	er219139	ER	0.332	4.95e-05	0.004557	1	2.525e-05	chr11:47629687-47630246(*)		NA	Novel	[]	0			T	C	3
rs11039182:47346723:T:C	er219147	ER	0.3258	6.418e-05	0.005691	1	1.3979e-05	chr11:47631432-47631975(*)		NA	Novel	[]	0			T	C	3
rs11039182:47346723:T:C	er219136	ER	0.1451	7.988e-05	0.006857	1	0.0033176	chr11:47629627-47629643(*)		NA	Novel	[]	0			T	C	3
rs11039182:47346723:T:C	er219153	ER	0.2635	8.564e-05	0.007274	1	0.021296	chr11:47634370-47634420(*)		NA	Novel	[]	0			T	C	3
rs11039182:47346723:T:C	er219148	ER	0.3004	0.0001051	0.008649	1	5.2482e-06	chr11:47632290-47632721(*)		NA	Novel	[]	0			T	C	3
rs11039182:47346723:T:C	er219195	ER	-0.1588	0.0001189	0.009591	1	0.036138	chr11:47788621-47788922(*)	FNBP4	ENSG00000109920	InEns	[]	16			T	C	3
rs669915:43724245:G:A	ENSG00000214425	Gene	-0.264	6.6e-104	1.96e-99	3.92e-97	3.99e-65	chr17:43578685-43627701(-)	LRRC37A4P	ENSG00000214425	InEns	["ENST00000398305","ENST00000579913","ENST00000581296"]	3			G	A	3
rs669915:43724245:G:A	er315985	ER	1.868	1.09e-93	6.98e-89	4.24e-86	2.88e-45	chr17:43680193-43680220(*)		NA	Novel	[]	0			G	A	3
rs669915:43724245:G:A	e999882	Exon	-0.4508	1.21e-89	4.73e-85	7.91e-82	8.15e-26	chr17:43584107-43585905(-)	LRRC37A4P	ENSG00000214425	InEns	["ENST00000579913"]	3			G	A	3
rs669915:43724245:G:A	er315907	ER	-1.533	1.29e-85	4.59e-81	5.04e-78	5.47e-17	chr17:43583985-43585304(*)	LRRC37A4P	ENSG00000131484	AltStartEnd	[]	2			G	A	3
rs669915:43724245:G:A	er315906	ER	-1.717	5.9e-83	1.82e-78	2.3e-75	1.22e-53	chr17:43583301-43583907(*)	LRRC37A4P	ENSG00000131484	Novel	[]	2			G	A	3
rs669915:43724245:G:A	er315901	ER	-1.657	3.21e-79	7.95e-75	1.25e-71	6.52e-42	chr17:43582584-43583026(*)	LRRC37A4P	ENSG00000131484	Novel	[]	2			G	A	3
rs669915:43724245:G:A	e999874	Exon	-1.066	1.53e-77	2.59e-73	9.99e-70	3.26e-63	chr17:43594544-43594648(-)	LRRC37A4P	ENSG00000214425	InEns	["ENST00000398305"]	3			G	A	3
rs669915:43724245:G:A	chr17:43594649-43595226(*)	Junction	-1.61	2.15e-74	7.57e-70	9.76e-67	3.01e-59	chr17:43594649-43595226(*)	LRRC37A4P	ENSG00000214425	InEns	["ENST00000398305"]	3			G	A	3
rs669915:43724245:G:A	er315929	ER	-1.266	4.59e-74	9.22e-70	1.79e-66	4.66e-55	chr17:43594504-43594648(*)	LRRC37A4P	ENSG00000131484	AltStartEnd	[]	2			G	A	3
rs669915:43724245:G:A	er315908	ER	-1.342	1.35e-71	2.34e-67	5.27e-64	2.17e-35	chr17:43585362-43585905(*)	LRRC37A4P	ENSG00000131484	AltStartEnd	[]	2			G	A	3
rs669915:43724245:G:A	e999873	Exon	-1.255	2.5e-70	3.1e-66	1.63e-62	8.57e-39	chr17:43595227-43595264(-)	LRRC37A4P	ENSG00000214425	InEns	["ENST00000398305"]	3			G	A	3
rs669915:43724245:G:A	er315924	ER	-1.466	6.58e-57	5.46e-53	2.57e-49	9.08e-56	chr17:43591946-43592237(*)	LRRC37A4P	ENSG00000131484	AltStartEnd	[]	2			G	A	3
rs669915:43724245:G:A	er316010	ER	0.3674	6.21e-56	4.91e-52	2.42e-48	1.68e-38	chr17:43722379-43723568(*)	CRHR1-IT1	ENSG00000263715	AltStartEnd	[]	2			G	A	3
rs669915:43724245:G:A	e999893	Exon	-0.6448	1.07e-51	6.53e-48	6.97e-44	3.27e-29	chr17:43585633-43585772(-)	LRRC37A4P	ENSG00000214425	InEns	["ENST00000581296"]	3			G	A	3
rs669915:43724245:G:A	e999877	Exon	-0.6151	6.2e-51	3.67e-47	4.06e-43	1.41e-29	chr17:43585588-43585752(-)	LRRC37A4P	ENSG00000214425	InEns	["ENST00000398305"]	3			G	A	3
rs669915:43724245:G:A	e999920	Exon	0.3676	3.71e-49	2.01e-45	2.42e-41	1.27e-50	chr17:43678235-43679706(-)		ENSG00000263503	InEns	["ENST00000580257"]	1			G	A	3
rs669915:43724245:G:A	TCONS_00285480	Transcript	0.2035	9.09e-49	2.01e-44	2.62e-41	1.51e-15	chr17:43663237-43664295(+)	DND1P1	ENSG00000264070	InEns	["ENST00000580842"]	1			G	A	3
rs669915:43724245:G:A	e999961	Exon	0.3741	1.03e-47	5.06e-44	6.71e-40	7.21e-42	chr17:43723267-43723598(+)	CRHR1-IT1	ENSG00000204650	InEns	["ENST00000592428"]	14			G	A	3
rs669915:43724245:G:A	e999930	Exon	0.3826	1.14e-47	5.63e-44	7.48e-40	3.97e-42	chr17:43723267-43723557(+)	CRHR1-IT1	ENSG00000204650	InEns	["ENST00000591271"]	14			G	A	3
rs669915:43724245:G:A	e999954	Exon	0.374	1.25e-47	6.14e-44	8.18e-40	7.64e-42	chr17:43723267-43723596(+)	CRHR1-IT1	ENSG00000204650	InEns	["ENST00000586362"]	14			G	A	3
rs669915:43724245:G:A	e999933	Exon	0.321	2.11e-47	1.02e-43	1.38e-39	1.76e-23	chr17:43707270-43707822(+)	CRHR1-IT1	ENSG00000204650	InEns	["ENST00000582491"]	14			G	A	3
rs669915:43724245:G:A	ENSG00000263503	Gene	0.3644	2.87e-47	7.2e-44	1.71e-40	7.73e-50	chr17:43678235-43679706(-)		ENSG00000263503	InEns	["ENST00000580257"]	1			G	A	3
rs669915:43724245:G:A	er315991	ER	0.3753	3.45e-46	1.66e-42	1.35e-38	5.01e-24	chr17:43707270-43707524(*)	CRHR1-IT1	ENSG00000263715	InEns	[]	2			G	A	3
rs669915:43724245:G:A	TCONS_00304400	Transcript	0.419	4.94e-46	8.18e-42	1.42e-38	1.71e-42	chr17:43678235-43679706(-)	RP11-707O23.5	ENSG00000263503	InEns	["ENST00000580257"]	1			G	A	3
rs669915:43724245:G:A	e999925	Exon	0.3447	8.57e-46	3.8e-42	5.6e-38	1.44e-24	chr17:43707270-43707524(+)	CRHR1-IT1	ENSG00000204650	InEns	["ENST00000585118","ENST00000591271","ENST00000583740","ENST00000585122","ENST00000455565","ENST00000293493","ENST00000580220","ENST00000582044","ENST00000587305","ENST00000339069"]	14			G	A	3
rs669915:43724245:G:A	er315910	ER	-0.9141	1.12e-45	5.14e-42	4.36e-38	9.2e-43	chr17:43587610-43587659(*)	LRRC37A4P	ENSG00000131484	AltStartEnd	[]	2			G	A	3
rs669915:43724245:G:A	e999875	Exon	-0.7986	1.15e-44	4.79e-41	7.49e-37	7.86e-33	chr17:43587610-43587659(-)	LRRC37A4P	ENSG00000214425	InEns	["ENST00000398305","ENST00000579913","ENST00000581296"]	3			G	A	3
rs669915:43724245:G:A	chr17:43592892-43594543(*)	Junction	-1.339	4.26e-44	3.49e-40	1.93e-36	7.16e-56	chr17:43592892-43594543(*)	LRRC37A4P	ENSG00000214425	AltStartEnd	[]	3			G	A	3
rs669915:43724245:G:A	e999876	Exon	-0.777	7.38e-44	2.97e-40	4.82e-36	2.16e-30	chr17:43585851-43585905(-)	LRRC37A4P	ENSG00000214425	InEns	["ENST00000398305","ENST00000581296"]	3			G	A	3
rs669915:43724245:G:A	e999958	Exon	0.4142	1.55e-43	6.1e-40	1.01e-35	2.41e-40	chr17:43723267-43723374(+)	CRHR1-IT1	ENSG00000204650	InEns	["ENST00000585677"]	14			G	A	3
rs669915:43724245:G:A	chr17:43587660-43594543(*)	Junction	-1.128	6.43e-38	3.77e-34	2.92e-30	9.95e-46	chr17:43587660-43594543(*)	LRRC37A4P	ENSG00000214425	InEns	["ENST00000398305"]	3			G	A	3
rs669915:43724245:G:A	e999894	Exon	-0.7816	1.51e-37	4.42e-34	9.85e-30	1.37e-07	chr17:43585475-43585526(-)	LRRC37A4P	ENSG00000214425	InEns	["ENST00000581296"]	3			G	A	3
rs669915:43724245:G:A	e999963	Exon	0.18	1.83e-37	5.35e-34	1.2e-29	1.58e-27	chr17:43723037-43725582(+)	CRHR1-IT1	ENSG00000204650	InEns	["ENST00000589868"]	14			G	A	3
rs669915:43724245:G:A	er315982	ER	1.274	9.52e-36	2.62e-32	3.72e-28	4.63e-37	chr17:43665675-43665906(*)	DND1P1	NA	Novel	[]	0			G	A	3
rs669915:43724245:G:A	chr17:43699408-43707269(*)	Junction	0.3902	1.69e-34	8.14e-31	7.68e-27	9.16e-20	chr17:43699408-43707269(*)	CRHR1-IT1	ENSG00000204650	InEns	["ENST00000585118","ENST00000591271","ENST00000582491","ENST00000583740","ENST00000585122","ENST00000455565","ENST00000293493","ENST00000582044","ENST00000587305","ENST00000339069"]	14			G	A	3
rs669915:43724245:G:A	e999889	Exon	-0.1732	3.64e-31	7.37e-28	2.38e-23	5.76e-68	chr17:43591234-43592745(-)	LRRC37A4P	ENSG00000214425	InEns	["ENST00000581296"]	3			G	A	3
rs669915:43724245:G:A	TCONS_00285483	Transcript	1.351	5.44e-31	4.2e-27	1.57e-23	7.08e-55	chr17:43685909-43686349(+)	RPS26P8	ENSG00000204652	InEns	["ENST00000536258"]	2			G	A	3
rs669915:43724245:G:A	er315933	ER	-0.9005	6.1e-31	1.24e-27	2.38e-23	0.024497	chr17:43595393-43595548(*)	LRRC37A4P	ENSG00000131484	Novel	[]	2			G	A	3
rs669915:43724245:G:A	e999878	Exon	-0.2185	6.16e-31	1.23e-27	4.03e-23	1.99e-18	chr17:43578685-43579396(-)	LRRC37A4P	ENSG00000214425	InEns	["ENST00000398305"]	3			G	A	3
rs669915:43724245:G:A	e999919	Exon	0.1871	8.96e-31	1.76e-27	5.86e-23	1.73e-12	chr17:43663237-43664295(+)	DND1P1	ENSG00000264070	InEns	["ENST00000580842"]	1			G	A	3
rs669915:43724245:G:A	TCONS_00285481	Transcript	0.1203	5.99e-30	4.27e-26	1.73e-22	6.44e-33	chr17:43663237-43673326(+)	DND1P1	ENSG00000264070	InEns	["ENST00000580842"]	1			G	A	3
rs669915:43724245:G:A	ENSG00000264070	Gene	0.1866	7.89e-30	8.27e-27	4.69e-23	4.19e-12	chr17:43663237-43664295(+)	DND1P1	ENSG00000264070	InEns	["ENST00000580842"]	1			G	A	3
rs669915:43724245:G:A	chr17:43585906-43587609(*)	Junction	-1.001	1.25e-28	4.19e-25	5.68e-21	2.04e-28	chr17:43585906-43587609(*)	LRRC37A4P	ENSG00000214425	InEns	["ENST00000398305","ENST00000579913","ENST00000581296"]	3			G	A	3
rs669915:43724245:G:A	er315904	ER	-0.7539	1.31e-28	2.26e-25	5.1e-21	7.5358e-05	chr17:43583124-43583197(*)	LRRC37A4P	ENSG00000131484	Novel	[]	2			G	A	3
rs669915:43724245:G:A	er316091	ER	0.5771	2.14e-28	3.65e-25	8.36e-21	2.51e-15	chr17:43916170-43916706(*)	CRHR1	NA	Novel	[]	0			G	A	3
rs669915:43724245:G:A	er316009	ER	0.3555	3.59e-28	5.99e-25	1.4e-20	0.0038585	chr17:43721595-43722262(*)	CRHR1-IT1	ENSG00000263715	Novel	[]	2			G	A	3
rs669915:43724245:G:A	er316180	ER	-0.5637	8.35e-28	1.36e-24	3.26e-20	1.77e-25	chr17:44086728-44086754(*)	MAPT	ENSG00000186868	Novel	[]	19			G	A	3
rs669915:43724245:G:A	er316086	ER	0.5008	4.66e-27	7.14e-24	1.82e-19	1.1e-11	chr17:43914830-43915785(*)	CRHR1	NA	Novel	[]	0			G	A	3
rs669915:43724245:G:A	er316107	ER	-0.7445	5.75e-27	8.7e-24	2.24e-19	0.02353	chr17:44038987-44039053(*)	MAPT	ENSG00000186868	Novel	[]	19			G	A	3
rs669915:43724245:G:A	chr17:43707525-43723266(*)	Junction	1.033	9.71e-27	2.78e-23	4.41e-19	8.77e-25	chr17:43707525-43723266(*)	CRHR1-IT1	ENSG00000204650	InEns	["ENST00000591271"]	14			G	A	3
rs669915:43724245:G:A	ENSG00000204650	Gene	0.1026	1.25e-26	1.05e-23	7.41e-20	2.38e-13	chr17:43697694-43725582(+)	CRHR1-IT1	ENSG00000204650	InEns	["ENST00000585118","ENST00000591271","ENST00000582491","ENST00000583740","ENST00000585122","ENST00000455565","ENST00000580220","ENST00000444561","ENST00000586362","ENST00000578000","ENST00000585677","ENST00000592428","ENST00000580655","ENST00000589868"]	14			G	A	3
rs669915:43724245:G:A	e1000108	Exon	0.4129	6.9e-26	9.82e-23	4.51e-18	7.59e-15	chr17:44051751-44051837(+)	MAPT	ENSG00000186868	InEns	["ENST00000262410","ENST00000344290","ENST00000351559","ENST00000535772","ENST00000415613","ENST00000431008","ENST00000571987","ENST00000574436"]	19			G	A	3
rs669915:43724245:G:A	e999879	Exon	-0.1656	2.96e-25	4.03e-22	1.94e-17	1.91e-68	chr17:43591234-43592522(-)	LRRC37A4P	ENSG00000214425	InEns	["ENST00000579913"]	3			G	A	3
rs669915:43724245:G:A	er315932	ER	-0.4469	5.9e-25	7.72e-22	2.3e-17	1.91e-68	chr17:43595045-43595351(*)	LRRC37A4P	ENSG00000131484	AltStartEnd	[]	2			G	A	3
rs669915:43724245:G:A	er315923	ER	-0.8174	4.05e-24	4.97e-21	1.58e-16	3.8e-67	chr17:43591419-43591555(*)	LRRC37A4P	ENSG00000131484	AltStartEnd	[]	2			G	A	3
rs669915:43724245:G:A	er316095	ER	0.3278	1.5e-23	1.76e-20	5.86e-16	4.1e-10	chr17:43917973-43919511(*)	MAPT-AS1	NA	Novel	[]	0			G	A	3
rs669915:43724245:G:A	TCONS_00285510	Transcript	0.2448	1.52e-23	6.63e-20	4.37e-16	7.18e-17	chr17:43697976-43727752(+)	CRHR1	ENSG00000120088	ExonSkip	["ENST00000293493"]	13			G	A	3
rs669915:43724245:G:A	er315983	ER	0.8151	9.41e-22	9.57e-19	3.67e-14	1.51e-66	chr17:43677491-43677588(*)		NA	Novel	[]	0			G	A	3
rs669915:43724245:G:A	er315902	ER	-0.3463	1.73e-21	1.71e-18	6.74e-14	2.2272e-05	chr17:43583095-43583113(*)	LRRC37A4P	ENSG00000131484	Novel	[]	2			G	A	3
rs669915:43724245:G:A	e999978	Exon	0.2488	5.98e-21	5.8e-18	3.91e-13	1.1565e-06	chr17:43699292-43699407(+)	CRHR1	ENSG00000120088	InEns	["ENST00000587305","ENST00000339069"]	13			G	A	3
rs669915:43724245:G:A	e999964	Exon	0.2443	6.35e-21	6.15e-18	4.15e-13	1.1482e-06	chr17:43699267-43699407(+)	CRHR1	ENSG00000120088	InEns	["ENST00000293493"]	13			G	A	3
rs669915:43724245:G:A	e999924	Exon	0.2453	7.01e-21	6.76e-18	4.58e-13	1.1726e-06	chr17:43699274-43699407(+)	CRHR1-IT1	ENSG00000204650	InEns	["ENST00000585118","ENST00000591271","ENST00000582491","ENST00000583740","ENST00000585122","ENST00000455565","ENST00000580220","ENST00000582044"]	14			G	A	3
rs669915:43724245:G:A	chr17:44049312-44051750(*)	Junction	0.4829	1.73e-20	2.92e-17	7.85e-13	5.62e-09	chr17:44049312-44051750(*)	MAPT	ENSG00000186868	InEns	["ENST00000262410","ENST00000344290","ENST00000351559","ENST00000535772","ENST00000415613","ENST00000431008","ENST00000571987","ENST00000574436"]	19			G	A	3
rs669915:43724245:G:A	er316094	ER	0.552	3.03e-20	2.7e-17	1.18e-12	1.5848e-05	chr17:43917448-43917674(*)	MAPT-AS1	NA	Novel	[]	0			G	A	3
rs669915:43724245:G:A	chr17:44039124-44039686(*)	Junction	-0.8267	4.89e-20	7.91e-17	2.22e-12	5.08e-07	chr17:44039124-44039686(*)	MAPT	ENSG00000186868	AltStartEnd	[]	19			G	A	3
rs669915:43724245:G:A	er316115	ER	0.4517	7.91e-20	6.77e-17	3.09e-12	1.18e-10	chr17:44051751-44051837(*)	MAPT	ENSG00000186868	InEns	[]	19			G	A	3
rs669915:43724245:G:A	TCONS_00304391	Transcript	-0.2376	1.19e-19	3.81e-16	3.44e-12	1.4e-16	chr17:43590829-43595661(-)	LRRC37A4P	ENSG00000214425	ExonSkip	["ENST00000398305"]	3			G	A	3
rs669915:43724245:G:A	er315891	ER	-0.2567	7.99e-19	6.18e-16	3.12e-11	1.0347e-06	chr17:43574138-43574149(*)	LRRC37A4P	NA	Novel	[]	0			G	A	3
rs669915:43724245:G:A	er315905	ER	-0.2366	1.09e-18	8.33e-16	4.26e-11	0.00060597	chr17:43583204-43583215(*)	LRRC37A4P	ENSG00000131484	Novel	[]	2			G	A	3
rs669915:43724245:G:A	er316007	ER	0.263	1.27e-18	9.63e-16	4.96e-11	1.4729e-06	chr17:43720049-43720864(*)	CRHR1-IT1	ENSG00000263715	Novel	[]	2			G	A	3
rs669915:43724245:G:A	er316085	ER	0.4935	1.75e-18	1.3e-15	6.81e-11	1.2444e-06	chr17:43914181-43914732(*)	CRHR1	NA	Novel	[]	0			G	A	3
rs669915:43724245:G:A	er316088	ER	0.2667	1.23e-17	8.43e-15	4.79e-10	1.3737e-06	chr17:43916132-43916145(*)	CRHR1	NA	Novel	[]	0			G	A	3
rs669915:43724245:G:A	er316089	ER	0.2504	2.53e-17	1.68e-14	9.86e-10	2.28e-14	chr17:43916149-43916161(*)	CRHR1	NA	Novel	[]	0			G	A	3
rs669915:43724245:G:A	er316072	ER	0.5777	4.94e-17	3.17e-14	1.93e-09	0.001288	chr17:43910304-43910433(*)	CRHR1	ENSG00000120088	Novel	[]	13			G	A	3
rs669915:43724245:G:A	er316092	ER	0.5179	2e-16	1.21e-13	7.82e-09	8.32e-10	chr17:43916723-43916907(*)	CRHR1	NA	Novel	[]	0			G	A	3
rs669915:43724245:G:A	er315989	ER	0.4543	2.84e-16	1.68e-13	1.11e-08	2.28e-14	chr17:43698332-43698518(*)	CRHR1-IT1	ENSG00000204650	InEns	[]	14			G	A	3
rs669915:43724245:G:A	er315892	ER	-0.307	1.59e-15	8.66e-13	6.19e-08	3.7777e-05	chr17:43574190-43574206(*)	LRRC37A4P	NA	Novel	[]	0			G	A	3
rs669915:43724245:G:A	er315886	ER	-0.2837	3.31e-15	1.74e-12	1.29e-07	4.09e-10	chr17:43572907-43572920(*)	PLEKHM1	NA	Novel	[]	0			G	A	3
rs669915:43724245:G:A	er315885	ER	-0.3465	3.61e-15	1.9e-12	1.41e-07	9.79e-11	chr17:43572907-43572920(*)	PLEKHM1	NA	Novel	[]	0			G	A	3
rs669915:43724245:G:A	er316087	ER	0.5224	5.4e-15	2.77e-12	2.11e-07	1.76e-08	chr17:43572907-43572920(*)	CRHR1	NA	Novel	[]	0			G	A	3
rs669915:43724245:G:A	e1000103	Exon	-0.2521	9.16e-15	4.81e-12	5.99e-07	4.374e-06	chr17:43572907-43572920(*)	MAPT-AS1	ENSG00000264589	InEns	["ENST00000581125"]	3			G	A	3
rs669915:43724245:G:A	er315888	ER	-0.2837	1.23e-14	6.04e-12	4.78e-07	1.64e-07	chr17:43572907-43572920(*)	LRRC37A4P	NA	Novel	[]	0			G	A	3
rs669915:43724245:G:A	TCONS_00312713	Transcript	0.07527	1.75e-14	3.31e-11	5.06e-07	1.14e-08	chr17:43572907-43572920(*)	NA	NA	Novel	["NA"]	0			G	A	3
rs669915:43724245:G:A	er315911	ER	-0.6132	3.73e-14	1.74e-11	1.455e-06	6.96e-07	chr17:43572907-43572920(*)	LRRC37A4P	ENSG00000131484	Novel	[]	2			G	A	3
rs669915:43724245:G:A	e999943	Exon	0.1369	4.82e-14	2.33e-11	3.153e-06	1.49e-09	chr17:43572907-43572920(*)	CRHR1-IT1	ENSG00000204650	InEns	["ENST00000455565"]	14			G	A	3
rs669915:43724245:G:A	er316073	ER	0.3656	5.63e-14	2.57e-11	2.196e-06	8.39e-08	chr17:43572907-43572920(*)	CRHR1	ENSG00000120088	Novel	[]	13			G	A	3
rs669915:43724245:G:A	e999956	Exon	0.1272	8.72e-14	4.09e-11	5.704e-06	3.1104e-05	chr17:43572907-43572920(*)	CRHR1-IT1	ENSG00000204650	InEns	["ENST00000578000"]	14			G	A	3
rs669915:43724245:G:A	er315884	ER	-0.3558	1.08e-13	4.77e-11	4.225e-06	3.27e-09	chr17:43572907-43572920(*)	PLEKHM1	NA	Novel	[]	0			G	A	3
rs669915:43724245:G:A	chr17:44051838-44055740(*)	Junction	0.4389	1.11e-13	9.36e-11	5.037e-06	5.0086e-06	chr17:43572907-43572920(*)	MAPT	ENSG00000186868	InEns	["ENST00000262410","ENST00000344290","ENST00000351559","ENST00000535772","ENST00000415613","ENST00000431008","ENST00000571987","ENST00000574436"]	19			G	A	3
rs669915:43724245:G:A	e999962	Exon	0.1265	1.14e-13	5.24e-11	7.421e-06	3.6986e-05	chr17:43572907-43572920(*)	CRHR1-IT1	ENSG00000204650	InEns	["ENST00000580655"]	14			G	A	3
rs669915:43724245:G:A	er316045	ER	-0.4229	1.16e-13	5.11e-11	4.538e-06	0.0019757	chr17:43572907-43572920(*)	CRHR1	ENSG00000120088	Novel	[]	13			G	A	3
rs669915:43724245:G:A	er316044	ER	-0.4773	1.64e-13	7.06e-11	6.397e-06	0.0037332	chr17:43572907-43572920(*)	CRHR1	ENSG00000120088	Novel	[]	13			G	A	3
rs669915:43724245:G:A	er315961	ER	0.5179	2.5e-13	1.06e-10	9.771e-06	2.38e-23	chr17:43572907-43572920(*)		ENSG00000266504	AltStartEnd	[]	1			G	A	3
rs669915:43724245:G:A	e1000101	Exon	-0.202	5.7e-13	2.41e-10	3.729e-05	2.392e-06	chr17:43572907-43572920(*)	MAPT-AS1	ENSG00000264589	InEns	["ENST00000579599"]	3			G	A	3
rs669915:43724245:G:A	TCONS_00285503	Transcript	0.3134	1.1e-12	1.66e-09	3.159e-05	2.39e-09	chr17:43572907-43572920(*)	CRHR1-IT1	ENSG00000204650	InEns	["ENST00000455565"]	14			G	A	3
rs669915:43724245:G:A	er315917	ER	-0.273	1.11e-12	4.32e-10	4.323e-05	0.00045165	chr17:43572907-43572920(*)	LRRC37A4P	ENSG00000131484	Novel	[]	2			G	A	3
rs669915:43724245:G:A	er315894	ER	0.5309	1.11e-12	4.34e-10	4.338e-05	0.0070361	chr17:43572907-43572920(*)	LRRC37A4P	NA	Novel	[]	0			G	A	3
rs669915:43724245:G:A	er316082	ER	0.4394	2.46e-12	9.19e-10	9.593e-05	7.36e-09	chr17:43572907-43572920(*)	CRHR1	NA	Novel	[]	0			G	A	3
rs669915:43724245:G:A	er316100	ER	-0.3062	3.85e-12	1.4e-09	0.0001504	1.5883e-06	chr17:43572907-43572920(*)	MAPT-AS1	ENSG00000264589	InEns	[]	3			G	A	3
rs669915:43724245:G:A	er316001	ER	0.2461	4.51e-12	1.63e-09	0.0001759	0.049474	chr17:43572907-43572920(*)	CRHR1-IT1	ENSG00000263715	Novel	[]	2			G	A	3
rs669915:43724245:G:A	TCONS_00285497	Transcript	-0.4571	1.48e-11	1.91e-08	0.0004277	1.23e-13	chr17:43572907-43572920(*)	CRHR1-IT1	ENSG00000204650	InEns	["ENST00000585118"]	14			G	A	3
rs669915:43724245:G:A	er315999	ER	0.3566	3.32e-11	1.06e-08	0.001295	1.94e-07	chr17:43572907-43572920(*)	CRHR1-IT1	ENSG00000263715	Novel	[]	2			G	A	3
rs669915:43724245:G:A	er315990	ER	0.1801	3.34e-11	1.07e-08	0.001304	1.05e-12	chr17:43572907-43572920(*)	CRHR1-IT1	ENSG00000263715	InEns	[]	2			G	A	3
rs669915:43724245:G:A	er315919	ER	-0.4333	4.03e-11	1.28e-08	0.001572	2.8e-36	chr17:43572907-43572920(*)	LRRC37A4P	ENSG00000131484	AltStartEnd	[]	2			G	A	3
rs669915:43724245:G:A	er316084	ER	0.3472	9.5e-11	2.85e-08	0.003708	3.5517e-05	chr17:43572907-43572920(*)	CRHR1	NA	Novel	[]	0			G	A	3
rs669915:43724245:G:A	chr17:43585773-43585850(*)	Junction	-0.7175	1.03e-10	5.9e-08	0.004689	4.11e-09	chr17:43572907-43572920(*)	LRRC37A4P	ENSG00000214425	InEns	["ENST00000581296"]	3			G	A	3
rs669915:43724245:G:A	e1000098	Exon	-0.2327	1.5e-10	4.53e-08	0.009835	0.0037316	chr17:43572907-43572920(*)	MAPT-AS1	ENSG00000264589	InEns	["ENST00000579244"]	3			G	A	3
rs669915:43724245:G:A	er315998	ER	0.4121	1.58e-10	4.58e-08	0.006155	0.00021779	chr17:43572907-43572920(*)	CRHR1-IT1	ENSG00000263715	Novel	[]	2			G	A	3
rs669915:43724245:G:A	e999960	Exon	0.2319	1.86e-10	5.53e-08	0.01219	0.0072092	chr17:43572907-43572920(*)	CRHR1-IT1	ENSG00000204650	InEns	["ENST00000592428"]	14			G	A	3
rs669915:43724245:G:A	er316005	ER	0.167	2.44e-10	6.89e-08	0.00952	0.0023969	chr17:43572907-43572920(*)	CRHR1-IT1	ENSG00000263715	AltStartEnd	[]	2			G	A	3
rs669915:43724245:G:A	er315984	ER	0.6222	3.8e-10	1.04e-07	0.01482	0.0010264	chr17:43572907-43572920(*)		ENSG00000263503	InEns	[]	1			G	A	3
rs669915:43724245:G:A	er315925	ER	-0.1927	6.64e-10	1.75e-07	0.02589	9.64e-67	chr17:43572907-43572920(*)	LRRC37A4P	ENSG00000131484	AltStartEnd	[]	2			G	A	3
rs669915:43724245:G:A	chr17:43921528-43972845(*)	Junction	-0.4077	7.9e-10	3.92e-07	0.03588	0.00016798	chr17:43572907-43572920(*)	MAPT-AS1	ENSG00000264589	InEns	["ENST00000579244"]	3			G	A	3
rs669915:43724245:G:A	er316079	ER	0.3686	7.97e-10	2.08e-07	0.03109	7.7191e-06	chr17:43572907-43572920(*)	CRHR1	NA	Novel	[]	0			G	A	3
rs669915:43724245:G:A	e1000112	Exon	0.2013	9.13e-10	2.43e-07	0.05971	2.2116e-05	chr17:43572907-43572920(*)	MAPT	ENSG00000186868	InEns	["ENST00000262410","ENST00000344290","ENST00000415613","ENST00000571987"]	19			G	A	3
rs669915:43724245:G:A	e999773	Exon	0.1397	9.24e-10	2.46e-07	0.06045	0.030299	chr17:43572907-43572920(*)	PLEKHM1	ENSG00000225190	InEns	["ENST00000430334","ENST00000421073","ENST00000579197","ENST00000446609"]	19			G	A	3
rs669915:43724245:G:A	er316093	ER	0.4255	1e-09	2.57e-07	0.03913	1.48e-07	chr17:43572907-43572920(*)	MAPT-AS1	NA	Novel	[]	0			G	A	3
rs669915:43724245:G:A	er316006	ER	0.1322	1.05e-09	2.68e-07	0.04085	3.3404e-05	chr17:43572907-43572920(*)	CRHR1-IT1	ENSG00000263715	AltStartEnd	[]	2			G	A	3
rs669915:43724245:G:A	e1000099	Exon	-0.1372	1.09e-09	2.87e-07	0.07144	0.00044273	chr17:43572907-43572920(*)	MAPT-AS1	ENSG00000264589	InEns	["ENST00000579244"]	3			G	A	3
rs669915:43724245:G:A	er316102	ER	-0.318	1.55e-09	3.85e-07	0.06043	0.0041239	chr17:43572907-43572920(*)	MAPT-AS1	ENSG00000186868	AltStartEnd	[]	19			G	A	3
rs669915:43724245:G:A	er316052	ER	-0.3902	1.63e-09	4.03e-07	0.06341	0.022431	chr17:43572907-43572920(*)	CRHR1	ENSG00000120088	Novel	[]	13			G	A	3
rs669915:43724245:G:A	er315996	ER	0.4245	1.73e-09	4.27e-07	0.0675	1.6616e-06	chr17:43572907-43572920(*)	CRHR1-IT1	ENSG00000263715	AltStartEnd	[]	2			G	A	3
rs669915:43724245:G:A	er315964	ER	0.4056	4.3e-09	9.94e-07	0.1679	1.43e-11	chr17:43572907-43572920(*)		ENSG00000266504	InEns	[]	1			G	A	3
rs669915:43724245:G:A	er315920	ER	-0.5041	5.43e-09	1.234e-06	0.2119	9.18e-58	chr17:43572907-43572920(*)	LRRC37A4P	ENSG00000131484	AltStartEnd	[]	2			G	A	3
rs669915:43724245:G:A	TCONS_00285468	Transcript	-0.2079	1.08e-08	8.725e-06	0.3118	4.12e-10	chr17:43572907-43572920(*)	LRRC37A4P	ENSG00000214425	AltStartEnd	["ENST00000581296"]	3			G	A	3
rs669915:43724245:G:A	e999991	Exon	0.1567	1.23e-08	2.687e-06	0.8044	5.94e-07	chr17:43572907-43572920(*)	CRHR1	ENSG00000120088	InEns	["ENST00000347197"]	13			G	A	3
rs669915:43724245:G:A	e1000004	Exon	0.1589	1.33e-08	2.879e-06	0.8669	5.58e-07	chr17:43572907-43572920(*)	CRHR1	ENSG00000120088	InEns	["ENST00000314537"]	13			G	A	3
rs669915:43724245:G:A	chr17:43884464-43906580(*)	Junction	0.5416	1.4e-08	5.547e-06	0.6331	0.00036322	chr17:43572907-43572920(*)	CRHR1	ENSG00000120088	ExonSkip	[]	13			G	A	3
rs669915:43724245:G:A	er316142	ER	0.1847	2.34e-08	4.763e-06	0.9138	0.00087563	chr17:43572907-43572920(*)	MAPT	ENSG00000186868	Novel	[]	19			G	A	3
rs669915:43724245:G:A	er316128	ER	0.2579	2.5e-08	5.063e-06	0.9765	1.5422e-05	chr17:43572907-43572920(*)	MAPT	ENSG00000186868	AltStartEnd	[]	19			G	A	3
rs669915:43724245:G:A	e999951	Exon	0.2121	3.39e-08	6.821e-06	1	0.00033852	chr17:43572907-43572920(*)	CRHR1-IT1	ENSG00000204650	InEns	["ENST00000444561"]	14			G	A	3
rs669915:43724245:G:A	er316081	ER	0.3462	6.06e-08	1.14e-05	1	1.0664e-06	chr17:43572907-43572920(*)	CRHR1	NA	Novel	[]	0			G	A	3
rs669915:43724245:G:A	e999895	Exon	-0.07461	7.16e-08	1.35e-05	1	4.321e-05	chr17:43572907-43572920(*)		ENSG00000131484	InEns	["ENST00000253803"]	2			G	A	3
rs669915:43724245:G:A	er315874	ER	0.1814	8.17e-08	1.501e-05	1	0.0036732	chr17:43572907-43572920(*)	PLEKHM1	ENSG00000225190	InEns	[]	19			G	A	3
rs669915:43724245:G:A	er315992	ER	0.3783	9.96e-08	1.798e-05	1	2.3459e-06	chr17:43572907-43572920(*)	CRHR1-IT1	ENSG00000263715	InEns	[]	2			G	A	3
rs669915:43724245:G:A	TCONS_00285486	Transcript	0.01958	1.65e-07	0.0001035	1	2.25e-10	chr17:43572907-43572920(*)	CRHR1-IT1	ENSG00000204650	InEns	["ENST00000591271"]	14			G	A	3
rs669915:43724245:G:A	chr17:43717822-43723266(*)	Junction	0.5068	1.8e-07	5.712e-05	1	0.00068143	chr17:43572907-43572920(*)	CRHR1-IT1	ENSG00000204650	InEns	["ENST00000592428"]	14			G	A	3
rs669915:43724245:G:A	e999921	Exon	0.05645	2.13e-07	3.644e-05	1	6.85e-15	chr17:43572907-43572920(*)	RPS26P8	ENSG00000204652	InEns	["ENST00000536258"]	2			G	A	3
rs669915:43724245:G:A	ENSG00000267198	Gene	0.008041	3.66e-07	4.111e-05	1	6.49e-18	chr17:43572907-43572920(*)		ENSG00000267198	InEns	["ENST00000590995","ENST00000587078","ENST00000591950","ENST00000586348","ENST00000585761"]	5			G	A	3
rs669915:43724245:G:A	er316139	ER	0.1735	4.96e-07	7.754e-05	1	0.0021791	chr17:43572907-43572920(*)	MAPT	ENSG00000186868	Novel	[]	19			G	A	3
rs669915:43724245:G:A	er315962	ER	0.2356	6.47e-07	9.854e-05	1	3.49e-07	chr17:43572907-43572920(*)		ENSG00000266504	InEns	[]	1			G	A	3
rs669915:43724245:G:A	chr17:43535806-43552465(*)	Junction	-0.4668	1.058e-06	0.0002816	1	1.7647e-05	chr17:43572907-43572920(*)	PLEKHM1	ENSG00000225190	InEns	["ENST00000581448"]	19			G	A	3
rs669915:43724245:G:A	TCONS_00304381	Transcript	-0.06026	1.329e-06	0.0006667	1	0.0042688	chr17:43572907-43572920(*)	LRRC37A4P	ENSG00000214425	ExonSkip	["ENST00000581296"]	3			G	A	3
rs669915:43724245:G:A	er315937	ER	-0.155	1.513e-06	0.0002117	1	6.61e-63	chr17:43572907-43572920(*)	LRRC37A4P	ENSG00000131484	Novel	[]	2			G	A	3
rs669915:43724245:G:A	er316038	ER	0.2419	1.529e-06	0.0002136	1	1.33e-07	chr17:43572907-43572920(*)	CRHR1	ENSG00000263715	InEns	[]	2			G	A	3
rs669915:43724245:G:A	er315922	ER	-0.2504	1.625e-06	0.0002256	1	1.31e-65	chr17:43572907-43572920(*)	LRRC37A4P	ENSG00000131484	AltStartEnd	[]	2			G	A	3
rs669915:43724245:G:A	ENSG00000204652	Gene	0.05233	1.653e-06	0.0001614	1	5.25e-15	chr17:43572907-43572920(*)	RPS26P8	ENSG00000204652	InEns	["ENST00000536258","ENST00000393490"]	2			G	A	3
rs669915:43724245:G:A	ENSG00000264589	Gene	-0.06198	1.834e-06	0.0001769	1	0.0068309	chr17:43572907-43572920(*)	MAPT-AS1	ENSG00000264589	InEns	["ENST00000579244","ENST00000579599","ENST00000581125"]	3			G	A	3
rs669915:43724245:G:A	e999886	Exon	-0.1143	2.536e-06	0.0003376	1	1.71e-10	chr17:43572907-43572920(*)	LRRC37A4P	ENSG00000214425	InEns	["ENST00000581296"]	3			G	A	3
rs669915:43724245:G:A	TCONS_00285498	Transcript	0.1425	3.233e-06	0.001457	1	3.08e-14	chr17:43572907-43572920(*)	CRHR1-IT1	ENSG00000204650	InEns	["ENST00000591271"]	14			G	A	3
rs669915:43724245:G:A	e1000017	Exon	0.1983	3.353e-06	0.0004328	1	2.3433e-06	chr17:43572907-43572920(*)	CRHR1	ENSG00000120088	InEns	["ENST00000352855"]	13			G	A	3
rs669915:43724245:G:A	e999922	Exon	0.06075	3.797e-06	0.000483	1	5.72e-14	chr17:43572907-43572920(*)	RPS26P8	ENSG00000204652	InEns	["ENST00000393490"]	2			G	A	3
rs669915:43724245:G:A	er315967	ER	0.31	4.371e-06	0.0005461	1	5.65e-13	chr17:43572907-43572920(*)		ENSG00000266504	InEns	[]	1			G	A	3
rs669915:43724245:G:A	chr17:43906688-43907459(*)	Junction	0.1942	6.141e-06	0.001338	1	0.00061143	chr17:43572907-43572920(*)	CRHR1	ENSG00000120088	InEns	["ENST00000293493","ENST00000339069","ENST00000314537","ENST00000352855","ENST00000577353","ENST00000582766","ENST00000580955","ENST00000583888"]	13			G	A	3
rs669915:43724245:G:A	e1000282	Exon	-0.0331	1.127e-05	0.001258	1	2.17e-13	chr17:43572907-43572920(*)	KANSL1	ENSG00000120071	InEns	["ENST00000572218"]	18			G	A	3
rs669915:43724245:G:A	TCONS_00304352	Transcript	-0.1786	1.326e-05	0.004931	1	0.00081236	chr17:43572907-43572920(*)	PLEKHM1	ENSG00000225190	InEns	["ENST00000581448"]	19			G	A	3
rs669915:43724245:G:A	ENSG00000186868	Gene	-0.03873	1.837e-05	0.001376	1	5.49e-10	chr17:43572907-43572920(*)	MAPT	ENSG00000186868	InEns	["ENST00000262410","ENST00000340799","ENST00000344290","ENST00000347967","ENST00000351559","ENST00000535772","ENST00000571311","ENST00000570299","ENST00000334239","ENST00000446361","ENST00000415613","ENST00000420682","ENST00000431008","ENST00000571987","ENST00000574436","ENST00000576518","ENST00000572440","ENST00000576238","ENST00000577017"]	19			G	A	3
rs669915:43724245:G:A	er316054	ER	-0.2505	2.281e-05	0.002334	1	0.016538	chr17:43572907-43572920(*)	CRHR1	ENSG00000120088	Novel	[]	13			G	A	3
rs669915:43724245:G:A	e1000100	Exon	-0.0696	2.719e-05	0.002702	1	0.0039104	chr17:43572907-43572920(*)	MAPT-AS1	ENSG00000264589	InEns	["ENST00000579599"]	3			G	A	3
rs669915:43724245:G:A	e999818	Exon	0.07163	2.826e-05	0.002794	1	0.046232	chr17:43572907-43572920(*)	PLEKHM1	ENSG00000225190	InEns	["ENST00000581448"]	19			G	A	3
rs669915:43724245:G:A	e1000029	Exon	0.1958	2.841e-05	0.002806	1	0.0056524	chr17:43572907-43572920(*)	CRHR1	ENSG00000120088	InEns	["ENST00000577353","ENST00000398285"]	13			G	A	3
rs669915:43724245:G:A	er316029	ER	-0.1526	3.144e-05	0.003083	1	0.0056524	chr17:43572907-43572920(*)	CRHR1	ENSG00000263715	Novel	[]	2			G	A	3
rs669915:43724245:G:A	er316041	ER	0.1714	3.799e-05	0.00363	1	0.0023575	chr17:43572907-43572920(*)	CRHR1	ENSG00000120088	AltStartEnd	[]	13			G	A	3
rs669915:43724245:G:A	e1000105	Exon	-0.07127	5.719e-05	0.005103	1	0.0065411	chr17:43572907-43572920(*)	MAPT	ENSG00000186868	InEns	["ENST00000262410","ENST00000340799","ENST00000344290","ENST00000347967","ENST00000351559","ENST00000535772"]	19			G	A	3
rs669915:43724245:G:A	e1000184	Exon	-0.07282	7.073e-05	0.00611	1	0.0045573	chr17:43572907-43572920(*)	MAPT	ENSG00000186868	InEns	["ENST00000570299"]	19			G	A	3
rs669915:43724245:G:A	e1000179	Exon	-0.07262	7.081e-05	0.006115	1	0.0046013	chr17:43572907-43572920(*)	MAPT	ENSG00000186868	InEns	["ENST00000571311"]	19			G	A	3
rs669915:43724245:G:A	e999966	Exon	0.135	7.161e-05	0.006173	1	3.12e-08	chr17:43572907-43572920(*)	CRHR1	ENSG00000120088	InEns	["ENST00000293493","ENST00000582044","ENST00000587305","ENST00000339069","ENST00000347197","ENST00000314537","ENST00000352855","ENST00000577353","ENST00000398285","ENST00000582766"]	13			G	A	3
rs669915:43724245:G:A	e1000088	Exon	0.1335	8.1e-05	0.006847	1	3.1402e-06	chr17:43572907-43572920(*)		ENSG00000263715	InEns	["ENST00000582044"]	2			G	A	3
rs669915:43724245:G:A	e1000200	Exon	-0.0765	9.689e-05	0.007958	1	0.00071114	chr17:43572907-43572920(*)	MAPT	ENSG00000186868	InEns	["ENST00000446361"]	19			G	A	3
rs669915:43724245:G:A	er315979	ER	-0.3381	9.925e-05	0.008238	1	4.8826e-05	chr17:43572907-43572920(*)		ENSG00000267198	InEns	[]	5			G	A	3
rs669915:43724245:G:A	ENSG00000159314	Gene	0.03816	0.0001385	0.007884	1	0.015151	chr17:43572907-43572920(*)	ARHGAP27	ENSG00000159314	InEns	["ENST00000532038","ENST00000376922","ENST00000531735","ENST00000528384","ENST00000590026","ENST00000581991","ENST00000455881","ENST00000428638","ENST00000442348","ENST00000532891","ENST00000581638","ENST00000582826","ENST00000529357","ENST00000526484","ENST00000524404","ENST00000532667","ENST00000528677","ENST00000527678","ENST00000579357","ENST00000528273","ENST00000290470"]	21			G	A	3
